# Individuals at risk for developing rheumatoid arthritis harbor differential intestinal bacteriophage communities with distinct metabolic potential

**DOI:** 10.1101/2021.02.03.429590

**Authors:** Mihnea R. Mangalea, David Paez-Espino, Kristopher Kieft, Anushila Chatterjee, Jennifer A. Seifert, Marie L. Feser, M. Kristen Demoruelle, Meagan E. Chriswell, Alexandra Sakatos, Karthik Anantharaman, Kevin D. Deane, Kristine A. Kuhn, V. Michael Holers, Breck A. Duerkop

## Abstract

Rheumatoid arthritis (RA) is an autoimmune disease characterized in seropositive individuals by the presence of anti-cyclic citrullinated protein (CCP) antibodies. RA is linked to the intestinal microbiota, yet the association of microbes with CCP serology and their contribution to RA is unclear. We describe intestinal phage communities of individuals at risk for developing RA, with or without anti-CCP antibodies, whose first degree relatives have been diagnosed with RA. We show that at-risk individuals harbor intestinal phage compositions that diverge based on CCP serology, are dominated by Lachnospiraceae phages, and originate from disparate ecosystems. These phages encode unique repertoires of auxiliary metabolic genes (AMGs) which associate with anti-CCP status, suggesting that these phages directly influence the metabolic and immunomodulatory capability of the microbiota. This work sets the stage for the use of phages as preclinical biomarkers and provides insight into a possible microbial-based causation of RA disease development.
