## Supplementary Table 4 for "Individuals at risk for developing rheumatoid arthritis harbor differential intestinal bacteriophage communities with distinct metabolic potential"

### Sheet: VIBRANT_AMG_individuals_RA_cura
protein	scaffold	AMG KO	AMG KO name	Pfam	Pfam name
100_P_k127_12054_len_54492_3	100_P_k127_12054_len_54492	K02536	lpxD; UDP-3-O-[3-hydroxymyristoyl] glucosamine N-acyltransferase [EC:2.3.1.191]	PF00132.24	Bacterial transferase hexapeptide (six repeats)
100_P_k127_12054_len_54492_53	100_P_k127_12054_len_54492	K15359	hspA; 6-hydroxy-3-succinoylpyridine 3-monooxygenase [EC:1.14.13.163]	PF01936.18	NYN domain
100_P_k127_12054_len_54492_57	100_P_k127_12054_len_54492	K02536	lpxD; UDP-3-O-[3-hydroxymyristoyl] glucosamine N-acyltransferase [EC:2.3.1.191]	PF00132.24	Bacterial transferase hexapeptide (six repeats)
100_P_k127_14649_len_90312_128	100_P_k127_14649_len_90312	K06167	phnP; phosphoribosyl 1,2-cyclic phosphate phosphodiesterase [EC:3.1.4.55]
100_P_k127_17763_len_20415_20	100_P_k127_17763_len_20415	K00558	DNMT1, dcm; DNA (cytosine-5)-methyltransferase 1 [EC:2.1.1.37]	PF00145.17	C-5 cytosine-specific DNA methylase
100_P_k127_2182_len_32426_58	100_P_k127_2182_len_32426	K00558	DNMT1, dcm; DNA (cytosine-5)-methyltransferase 1 [EC:2.1.1.37]	PF00145.17	C-5 cytosine-specific DNA methylase
100_P_k127_23171_len_62808_95	100_P_k127_23171_len_62808	K00390	cysH; phosphoadenosine phosphosulfate reductase [EC:1.8.4.8 1.8.4.10]	PF01507.19	Phosphoadenosine phosphosulfate reductase family
100_P_k127_29595_len_8300_15	100_P_k127_29595_len_8300	K02536	lpxD; UDP-3-O-[3-hydroxymyristoyl] glucosamine N-acyltransferase [EC:2.3.1.191]	PF00132.24	Bacterial transferase hexapeptide (six repeats)
100_P_k127_32488_len_31486_39	100_P_k127_32488_len_31486	K00558	DNMT1, dcm; DNA (cytosine-5)-methyltransferase 1 [EC:2.1.1.37]	PF00145.17	C-5 cytosine-specific DNA methylase
100_P_k127_39975_len_64437_37	100_P_k127_39975_len_64437	K01495	GCH1, folE; GTP cyclohydrolase IA [EC:3.5.4.16]	PF01227.22	GTP cyclohydrolase I
100_P_k127_39975_len_64437_38	100_P_k127_39975_len_64437	K10026	queE; 7-carboxy-7-deazaguanine synthase [EC:4.3.99.3]	PF04055.21	Radical SAM superfamily
100_P_k127_39975_len_64437_39	100_P_k127_39975_len_64437	K01737	queD, ptpS, PTS; 6-pyruvoyltetrahydropterin/6-carboxytetrahydropterin synthase [EC:4.2.3.12 4.1.2.50]	PF01242.19	6-pyruvoyl tetrahydropterin synthase
100_P_k127_39975_len_64437_41	100_P_k127_39975_len_64437	K06920	queC; 7-cyano-7-deazaguanine synthase [EC:6.3.4.20]	PF06508.13	Queuosine biosynthesis protein QueC
100_P_k127_44784_len_42625_55	100_P_k127_44784_len_42625	K00558	DNMT1, dcm; DNA (cytosine-5)-methyltransferase 1 [EC:2.1.1.37]	PF00145.17	C-5 cytosine-specific DNA methylase
100_P_k127_44874_len_17459_4	100_P_k127_44874_len_17459	K01953	asnB, ASNS; asparagine synthase (glutamine-hydrolysing) [EC:6.3.5.4]	PF00733.21	Asparagine synthase
100_P_k127_4531_len_96863_60	100_P_k127_4531_len_96863	K09882	cobS; cobaltochelatase CobS [EC:6.6.1.2]	PF07728.14	AAA domain (dynein-related subfamily)
100_P_k127_52533_len_183840_122	100_P_k127_52533_len_183840	K03462	NAMPT; nicotinamide phosphoribosyltransferase [EC:2.4.2.12]	PF04095.16	Nicotinate phosphoribosyltransferase (NAPRTase) family
100_P_k127_52533_len_183840_157	100_P_k127_52533_len_183840	K00952	nadM; nicotinamide-nucleotide adenylyltransferase [EC:2.7.7.1]	PF01467.26	Cytidylyltransferase-like
100_P_k127_55624_len_54180_84	100_P_k127_55624_len_54180	K06167	phnP; phosphoribosyl 1,2-cyclic phosphate phosphodiesterase [EC:3.1.4.55]
100_P_k127_57248_len_45867_65	100_P_k127_57248_len_45867	K02536	lpxD; UDP-3-O-[3-hydroxymyristoyl] glucosamine N-acyltransferase [EC:2.3.1.191]	PF00132.24	Bacterial transferase hexapeptide (six repeats)
100_P_k127_6453_len_16081_1	100_P_k127_6453_len_16081	K01783	rpe, RPE; ribulose-phosphate 3-epimerase [EC:5.1.3.1]	PF00834.19	Ribulose-phosphate 3 epimerase family
100_P_k127_6685_len_117354_141	100_P_k127_6685_len_117354	K04487	iscS, NFS1; cysteine desulfurase [EC:2.8.1.7]	PF00266.19	Aminotransferase class-V
100_P_k127_6685_len_117354_166	100_P_k127_6685_len_117354	K00558	DNMT1, dcm; DNA (cytosine-5)-methyltransferase 1 [EC:2.1.1.37]	PF00145.17	C-5 cytosine-specific DNA methylase
100_P_k127_66892_len_60377_63	100_P_k127_66892_len_60377	K03272	gmhC, hldE, waaE, rfaE; D-beta-D-heptose 7-phosphate kinase / D-beta-D-heptose 1-phosphate adenosyltransferase [EC:2.7.1.167 2.7.7.70]	PF01467.26	Cytidylyltransferase-like
100_P_k127_66892_len_60377_64	100_P_k127_66892_len_60377	K16011	algA, xanB, rfbA, wbpW, pslB; mannose-1-phosphate guanylyltransferase / mannose-6-phosphate isomerase [EC:2.7.7.13 5.3.1.8]	PF01050.18	Mannose-6-phosphate isomerase
100_P_k127_66892_len_60377_65	100_P_k127_66892_len_60377	K22227	ahbD; heme synthase
100_P_k127_66893_len_61160_15	100_P_k127_66893_len_61160	K00287	DHFR, folA; dihydrofolate reductase [EC:1.5.1.3]	PF00186.19	Dihydrofolate reductase
100_P_k127_66895_len_43182_34	100_P_k127_66895_len_43182	K03148	thiF; sulfur carrier protein ThiS adenylyltransferase [EC:2.7.7.73]
100_P_k127_66895_len_43182_49	100_P_k127_66895_len_43182	K00390	cysH; phosphoadenosine phosphosulfate reductase [EC:1.8.4.8 1.8.4.10]	PF01507.19	Phosphoadenosine phosphosulfate reductase family
100_P_k127_8724_len_78727_11	100_P_k127_8724_len_78727	K00558	DNMT1, dcm; DNA (cytosine-5)-methyltransferase 1 [EC:2.1.1.37]	PF00145.17	C-5 cytosine-specific DNA methylase
100_P_k127_8728_len_56008_67	100_P_k127_8728_len_56008	K01737	queD, ptpS, PTS; 6-pyruvoyltetrahydropterin/6-carboxytetrahydropterin synthase [EC:4.2.3.12 4.1.2.50]	PF01242.19	6-pyruvoyl tetrahydropterin synthase
100_P_k127_9778_len_86486_38	100_P_k127_9778_len_86486	K00558	DNMT1, dcm; DNA (cytosine-5)-methyltransferase 1 [EC:2.1.1.37]	PF00145.17	C-5 cytosine-specific DNA methylase
101_P_k127_106866_len_50856_36	101_P_k127_106866_len_50856	K01495	GCH1, folE; GTP cyclohydrolase IA [EC:3.5.4.16]	PF01227.22	GTP cyclohydrolase I
101_P_k127_106866_len_50856_37	101_P_k127_106866_len_50856	K10026	queE; 7-carboxy-7-deazaguanine synthase [EC:4.3.99.3]	PF04055.21	Radical SAM superfamily
101_P_k127_106866_len_50856_38	101_P_k127_106866_len_50856	K01737	queD, ptpS, PTS; 6-pyruvoyltetrahydropterin/6-carboxytetrahydropterin synthase [EC:4.2.3.12 4.1.2.50]	PF01242.19	6-pyruvoyl tetrahydropterin synthase
101_P_k127_106866_len_50856_39	101_P_k127_106866_len_50856	K06920	queC; 7-cyano-7-deazaguanine synthase [EC:6.3.4.20]	PF06508.13	Queuosine biosynthesis protein QueC
101_P_k127_106866_len_50856_51	101_P_k127_106866_len_50856	K06167	phnP; phosphoribosyl 1,2-cyclic phosphate phosphodiesterase [EC:3.1.4.55]
101_P_k127_45972_len_122702_107	101_P_k127_45972_len_122702	K04487	iscS, NFS1; cysteine desulfurase [EC:2.8.1.7]	PF00266.19	Aminotransferase class-V
101_P_k127_45972_len_122702_59	101_P_k127_45972_len_122702	K21029	moeB; molybdopterin-synthase adenylyltransferase [EC:2.7.7.80]	PF00899.21	ThiF family
101_P_k127_45972_len_122702_67	101_P_k127_45972_len_122702	K08281	pncA; nicotinamidase/pyrazinamidase [EC:3.5.1.19 3.5.1.-]	PF00857.20	Isochorismatase family
101_P_k127_45972_len_122702_71	101_P_k127_45972_len_122702	K03462	NAMPT; nicotinamide phosphoribosyltransferase [EC:2.4.2.12]	PF04095.16	Nicotinate phosphoribosyltransferase (NAPRTase) family
101_P_k127_45972_len_122702_73	101_P_k127_45972_len_122702	K01916	nadE; NAD+ synthase [EC:6.3.1.5]	PF02540.17	NAD synthase
101_P_k127_56511_len_68982_16	101_P_k127_56511_len_68982	K00390	cysH; phosphoadenosine phosphosulfate reductase [EC:1.8.4.8 1.8.4.10]	PF01507.19	Phosphoadenosine phosphosulfate reductase family
101_P_k127_6419_len_108939_19	101_P_k127_6419_len_108939	K04487	iscS, NFS1; cysteine desulfurase [EC:2.8.1.7]	PF00266.19	Aminotransferase class-V
101_P_k127_67131_len_39226_50	101_P_k127_67131_len_39226	K06167	phnP; phosphoribosyl 1,2-cyclic phosphate phosphodiesterase [EC:3.1.4.55]	PF12706.7	Beta-lactamase superfamily domain
101_P_k127_72714_len_79233_1	101_P_k127_72714_len_79233	K00558	DNMT1, dcm; DNA (cytosine-5)-methyltransferase 1 [EC:2.1.1.37]	PF00145.17	C-5 cytosine-specific DNA methylase
101_P_k127_72714_len_79233_61	101_P_k127_72714_len_79233	K12506	ispDF; 2-C-methyl-D-erythritol 4-phosphate cytidylyltransferase / 2-C-methyl-D-erythritol 2,4-cyclodiphosphate synthase [EC:2.7.7.60 4.6.1.12]	PF01128.19	2-C-methyl-D-erythritol 4-phosphate cytidylyltransferase
101_P_k127_87639_len_62146_20	101_P_k127_87639_len_62146	K06167	phnP; phosphoribosyl 1,2-cyclic phosphate phosphodiesterase [EC:3.1.4.55]
101_P_k127_87639_len_62146_29	101_P_k127_87639_len_62146	K00558	DNMT1, dcm; DNA (cytosine-5)-methyltransferase 1 [EC:2.1.1.37]	PF00145.17	C-5 cytosine-specific DNA methylase
101_P_k127_87639_len_62146_46	101_P_k127_87639_len_62146	K06920	queC; 7-cyano-7-deazaguanine synthase [EC:6.3.4.20]	PF06508.13	Queuosine biosynthesis protein QueC
101_P_k127_87639_len_62146_48	101_P_k127_87639_len_62146	K01737	queD, ptpS, PTS; 6-pyruvoyltetrahydropterin/6-carboxytetrahydropterin synthase [EC:4.2.3.12 4.1.2.50]	PF01242.19	6-pyruvoyl tetrahydropterin synthase
101_P_k127_87639_len_62146_49	101_P_k127_87639_len_62146	K10026	queE; 7-carboxy-7-deazaguanine synthase [EC:4.3.99.3]	PF04055.21	Radical SAM superfamily
101_P_k127_87639_len_62146_50	101_P_k127_87639_len_62146	K01495	GCH1, folE; GTP cyclohydrolase IA [EC:3.5.4.16]	PF01227.22	GTP cyclohydrolase I
101_P_k127_91377_len_59685_86	101_P_k127_91377_len_59685	K00558	DNMT1, dcm; DNA (cytosine-5)-methyltransferase 1 [EC:2.1.1.37]	PF00145.17	C-5 cytosine-specific DNA methylase
101_P_k127_91377_len_59685_87	101_P_k127_91377_len_59685	K00558	DNMT1, dcm; DNA (cytosine-5)-methyltransferase 1 [EC:2.1.1.37]	PF00145.17	C-5 cytosine-specific DNA methylase
102_P_k127_10189_len_87680_37	102_P_k127_10189_len_87680	K00558	DNMT1, dcm; DNA (cytosine-5)-methyltransferase 1 [EC:2.1.1.37]	PF00145.17	C-5 cytosine-specific DNA methylase
102_P_k127_17338_len_82184_26	102_P_k127_17338_len_82184	K00558	DNMT1, dcm; DNA (cytosine-5)-methyltransferase 1 [EC:2.1.1.37]	PF00145.17	C-5 cytosine-specific DNA methylase
102_P_k127_17338_len_82184_4	102_P_k127_17338_len_82184	K00390	cysH; phosphoadenosine phosphosulfate reductase [EC:1.8.4.8 1.8.4.10]	PF01507.19	Phosphoadenosine phosphosulfate reductase family
102_P_k127_24280_len_33747_40	102_P_k127_24280_len_33747	K02536	lpxD; UDP-3-O-[3-hydroxymyristoyl] glucosamine N-acyltransferase [EC:2.3.1.191]	PF00132.24	Bacterial transferase hexapeptide (six repeats)
102_P_k127_29091_len_97070_65	102_P_k127_29091_len_97070	K09882	cobS; cobaltochelatase CobS [EC:6.6.1.2]	PF07728.14	AAA domain (dynein-related subfamily)
102_P_k127_31224_len_92649_31	102_P_k127_31224_len_92649	K17398	DNMT3A; DNA (cytosine-5)-methyltransferase 3A [EC:2.1.1.37]	PF00145.17	C-5 cytosine-specific DNA methylase
102_P_k127_31224_len_92649_32	102_P_k127_31224_len_92649	K17398	DNMT3A; DNA (cytosine-5)-methyltransferase 3A [EC:2.1.1.37]	PF00145.17	C-5 cytosine-specific DNA methylase
102_P_k127_31226_len_50845_36	102_P_k127_31226_len_50845	K00558	DNMT1, dcm; DNA (cytosine-5)-methyltransferase 1 [EC:2.1.1.37]	PF00145.17	C-5 cytosine-specific DNA methylase
102_P_k127_8887_len_75707_54	102_P_k127_8887_len_75707	K00558	DNMT1, dcm; DNA (cytosine-5)-methyltransferase 1 [EC:2.1.1.37]
104_P_k127_100818_len_76336_96	104_P_k127_100818_len_76336	K00558	DNMT1, dcm; DNA (cytosine-5)-methyltransferase 1 [EC:2.1.1.37]	PF00145.17	C-5 cytosine-specific DNA methylase
104_P_k127_164050_len_25018_10	104_P_k127_164050_len_25018	K00558	DNMT1, dcm; DNA (cytosine-5)-methyltransferase 1 [EC:2.1.1.37]	PF00145.17	C-5 cytosine-specific DNA methylase
104_P_k127_66663_len_64415_74	104_P_k127_66663_len_64415	K00558	DNMT1, dcm; DNA (cytosine-5)-methyltransferase 1 [EC:2.1.1.37]
13_P_k127_24113_len_51314_48	13_P_k127_24113_len_51314	K00287	DHFR, folA; dihydrofolate reductase [EC:1.5.1.3]	PF00186.19	Dihydrofolate reductase
13_P_k127_31549_len_92680_105	13_P_k127_31549_len_92680	K04487	iscS, NFS1; cysteine desulfurase [EC:2.8.1.7]	PF00266.19	Aminotransferase class-V
13_P_k127_42071_len_89732_52	13_P_k127_42071_len_89732	K06167	phnP; phosphoribosyl 1,2-cyclic phosphate phosphodiesterase [EC:3.1.4.55]
13_P_k127_5983_len_43653_37	13_P_k127_5983_len_43653	K00558	DNMT1, dcm; DNA (cytosine-5)-methyltransferase 1 [EC:2.1.1.37]	PF00145.17	C-5 cytosine-specific DNA methylase
13_P_k127_61983_len_50276_21	13_P_k127_61983_len_50276	K06167	phnP; phosphoribosyl 1,2-cyclic phosphate phosphodiesterase [EC:3.1.4.55]	PF12706.7	Beta-lactamase superfamily domain
15_P_k127_16887_len_136816_33	15_P_k127_16887_len_136816	K03462	NAMPT; nicotinamide phosphoribosyltransferase [EC:2.4.2.12]	PF04095.16	Nicotinate phosphoribosyltransferase (NAPRTase) family
15_P_k127_16887_len_136816_4	15_P_k127_16887_len_136816	K01186	NEU1; sialidase-1 [EC:3.2.1.18]	PF13859.6	BNR repeat-like domain
18_P_k127_2634_len_5537_8	18_P_k127_2634_len_5537	K06167	phnP; phosphoribosyl 1,2-cyclic phosphate phosphodiesterase [EC:3.1.4.55]	PF12706.7	Beta-lactamase superfamily domain
18_P_k127_46988_len_72439_66	18_P_k127_46988_len_72439	K00558	DNMT1, dcm; DNA (cytosine-5)-methyltransferase 1 [EC:2.1.1.37]	PF00145.17	C-5 cytosine-specific DNA methylase
18_P_k127_53485_len_37018_18	18_P_k127_53485_len_37018	K17398	DNMT3A; DNA (cytosine-5)-methyltransferase 3A [EC:2.1.1.37]	PF00145.17	C-5 cytosine-specific DNA methylase
18_P_k127_62513_len_46449_5	18_P_k127_62513_len_46449	K00558	DNMT1, dcm; DNA (cytosine-5)-methyltransferase 1 [EC:2.1.1.37]	PF00145.17	C-5 cytosine-specific DNA methylase
19_P_k127_100487_len_44188_56	19_P_k127_100487_len_44188	K23144	K23144; UDP-N-acetylglucosamine diphosphorylase / glucose-1-phosphate thymidylyltransferase / UDP-N-acetylgalactosamine diphosphorylase / glucosamine-1-phosphate N-acetyltransferase / galactosamine-1-phosphate N-acetyltransferase [EC:2.7.7.23 2.7.7.24 2.7.7.83 2.3.1.157 2.3.1.276]	PF04519.13	Polymer-forming cytoskeletal
19_P_k127_106009_len_86339_52	19_P_k127_106009_len_86339	K00969	nadD; nicotinate-nucleotide adenylyltransferase [EC:2.7.7.18]
19_P_k127_106009_len_86339_53	19_P_k127_106009_len_86339	K01916	nadE; NAD+ synthase [EC:6.3.1.5]	PF02540.17	NAD synthase
19_P_k127_106009_len_86339_54	19_P_k127_106009_len_86339	K01916	nadE; NAD+ synthase [EC:6.3.1.5]
19_P_k127_106009_len_86339_56	19_P_k127_106009_len_86339	K00763	pncB, NAPRT1; nicotinate phosphoribosyltransferase [EC:6.3.4.21]	PF04095.16	Nicotinate phosphoribosyltransferase (NAPRTase) family
19_P_k127_106009_len_86339_58	19_P_k127_106009_len_86339	K08281	pncA; nicotinamidase/pyrazinamidase [EC:3.5.1.19 3.5.1.-]	PF00857.20	Isochorismatase family
19_P_k127_21062_len_71957_78	19_P_k127_21062_len_71957	K00390	cysH; phosphoadenosine phosphosulfate reductase [EC:1.8.4.8 1.8.4.10]	PF01507.19	Phosphoadenosine phosphosulfate reductase family
19_P_k127_21062_len_71957_86	19_P_k127_21062_len_71957	K00558	DNMT1, dcm; DNA (cytosine-5)-methyltransferase 1 [EC:2.1.1.37]	PF00145.17	C-5 cytosine-specific DNA methylase
19_P_k127_33317_len_47533_60	19_P_k127_33317_len_47533	K00558	DNMT1, dcm; DNA (cytosine-5)-methyltransferase 1 [EC:2.1.1.37]	PF00145.17	C-5 cytosine-specific DNA methylase
19_P_k127_41677_len_30121_33	19_P_k127_41677_len_30121	K01939	purA, ADSS; adenylosuccinate synthase [EC:6.3.4.4]	PF00709.21	Adenylosuccinate synthetase
2_P_k127_1302_len_61030_5	2_P_k127_1302_len_61030	K06167	phnP; phosphoribosyl 1,2-cyclic phosphate phosphodiesterase [EC:3.1.4.55]
2_P_k127_147983_len_58076_25	2_P_k127_147983_len_58076	K00558	DNMT1, dcm; DNA (cytosine-5)-methyltransferase 1 [EC:2.1.1.37]	PF00145.17	C-5 cytosine-specific DNA methylase
2_P_k127_147983_len_58076_58	2_P_k127_147983_len_58076	K06167	phnP; phosphoribosyl 1,2-cyclic phosphate phosphodiesterase [EC:3.1.4.55]
2_P_k127_158797_len_35535_23	2_P_k127_158797_len_35535	K01953	asnB, ASNS; asparagine synthase (glutamine-hydrolysing) [EC:6.3.5.4]	PF00733.21	Asparagine synthase
2_P_k127_47886_len_63712_24	2_P_k127_47886_len_63712	K06920	queC; 7-cyano-7-deazaguanine synthase [EC:6.3.4.20]	PF06508.13	Queuosine biosynthesis protein QueC
2_P_k127_47886_len_63712_26	2_P_k127_47886_len_63712	K01737	queD, ptpS, PTS; 6-pyruvoyltetrahydropterin/6-carboxytetrahydropterin synthase [EC:4.2.3.12 4.1.2.50]	PF01242.19	6-pyruvoyl tetrahydropterin synthase
2_P_k127_47886_len_63712_27	2_P_k127_47886_len_63712	K10026	queE; 7-carboxy-7-deazaguanine synthase [EC:4.3.99.3]	PF04055.21	Radical SAM superfamily
2_P_k127_47886_len_63712_28	2_P_k127_47886_len_63712	K01495	GCH1, folE; GTP cyclohydrolase IA [EC:3.5.4.16]	PF01227.22	GTP cyclohydrolase I
2_P_k127_70895_len_93446_66	2_P_k127_70895_len_93446	K09882	cobS; cobaltochelatase CobS [EC:6.6.1.2]	PF07728.14	AAA domain (dynein-related subfamily)
2_P_k127_73723_len_145466_146	2_P_k127_73723_len_145466	K03273	gmhB; D-glycero-D-manno-heptose 1,7-bisphosphate phosphatase [EC:3.1.3.82 3.1.3.83]	PF08645.11	Polynucleotide kinase 3 phosphatase
2_P_k127_86587_len_10445_5	2_P_k127_86587_len_10445	K17398	DNMT3A; DNA (cytosine-5)-methyltransferase 3A [EC:2.1.1.37]	PF00145.17	C-5 cytosine-specific DNA methylase
23_P_k127_110755_len_57284_38	23_P_k127_110755_len_57284	K00558	DNMT1, dcm; DNA (cytosine-5)-methyltransferase 1 [EC:2.1.1.37]	PF00145.17	C-5 cytosine-specific DNA methylase
23_P_k127_110755_len_57284_8	23_P_k127_110755_len_57284	K06167	phnP; phosphoribosyl 1,2-cyclic phosphate phosphodiesterase [EC:3.1.4.55]
23_P_k127_30443_len_84784_98	23_P_k127_30443_len_84784	K00558	DNMT1, dcm; DNA (cytosine-5)-methyltransferase 1 [EC:2.1.1.37]
23_P_k127_76748_len_98436_68	23_P_k127_76748_len_98436	K09882	cobS; cobaltochelatase CobS [EC:6.6.1.2]	PF07728.14	AAA domain (dynein-related subfamily)
3_P_k127_101985_len_39009_52	3_P_k127_101985_len_39009	K06167	phnP; phosphoribosyl 1,2-cyclic phosphate phosphodiesterase [EC:3.1.4.55]	PF12706.7	Beta-lactamase superfamily domain
3_P_k127_101986_len_47334_58	3_P_k127_101986_len_47334	K21029	moeB; molybdopterin-synthase adenylyltransferase [EC:2.7.7.80]	PF00899.21	ThiF family
3_P_k127_101987_len_62309_70	3_P_k127_101987_len_62309	K00287	DHFR, folA; dihydrofolate reductase [EC:1.5.1.3]	PF00186.19	Dihydrofolate reductase
3_P_k127_102016_len_49963_33	3_P_k127_102016_len_49963	K00558	DNMT1, dcm; DNA (cytosine-5)-methyltransferase 1 [EC:2.1.1.37]	PF00145.17	C-5 cytosine-specific DNA methylase
3_P_k127_102016_len_49963_53	3_P_k127_102016_len_49963	K02847	waaL, rfaL; O-antigen ligase [EC:2.4.1.-]
3_P_k127_11425_len_66290_18	3_P_k127_11425_len_66290	K03148	thiF; sulfur carrier protein ThiS adenylyltransferase [EC:2.7.7.73]	PF00899.21	ThiF family
3_P_k127_11425_len_66290_40	3_P_k127_11425_len_66290	K04487	iscS, NFS1; cysteine desulfurase [EC:2.8.1.7]	PF00266.19	Aminotransferase class-V
3_P_k127_18780_len_57155_21	3_P_k127_18780_len_57155	K06167	phnP; phosphoribosyl 1,2-cyclic phosphate phosphodiesterase [EC:3.1.4.55]
3_P_k127_18780_len_57155_51	3_P_k127_18780_len_57155	K00558	DNMT1, dcm; DNA (cytosine-5)-methyltransferase 1 [EC:2.1.1.37]	PF00145.17	C-5 cytosine-specific DNA methylase
3_P_k127_21820_len_45964_54	3_P_k127_21820_len_45964	K00558	DNMT1, dcm; DNA (cytosine-5)-methyltransferase 1 [EC:2.1.1.37]	PF00145.17	C-5 cytosine-specific DNA methylase
3_P_k127_24796_len_46095_35	3_P_k127_24796_len_46095	K01491	folD; methylenetetrahydrofolate dehydrogenase (NADP+) / methenyltetrahydrofolate cyclohydrolase [EC:1.5.1.5 3.5.4.9]	PF02882.19	Tetrahydrofolate dehydrogenase/cyclohydrolase, NAD(P)-binding domain
3_P_k127_25490_len_178775_70	3_P_k127_25490_len_178775	K09883	cobT; cobaltochelatase CobT [EC:6.6.1.2]
3_P_k127_25490_len_178775_77	3_P_k127_25490_len_178775	K01734	mgsA; methylglyoxal synthase [EC:4.2.3.3]	PF02142.22	MGS-like domain
3_P_k127_26097_len_99123_118	3_P_k127_26097_len_99123	K00558	DNMT1, dcm; DNA (cytosine-5)-methyltransferase 1 [EC:2.1.1.37]	PF00145.17	C-5 cytosine-specific DNA methylase
3_P_k127_28721_len_42255_41	3_P_k127_28721_len_42255	K00390	cysH; phosphoadenosine phosphosulfate reductase [EC:1.8.4.8 1.8.4.10]	PF01507.19	Phosphoadenosine phosphosulfate reductase family
3_P_k127_28721_len_42255_43	3_P_k127_28721_len_42255	K00558	DNMT1, dcm; DNA (cytosine-5)-methyltransferase 1 [EC:2.1.1.37]	PF00145.17	C-5 cytosine-specific DNA methylase
3_P_k127_73728_len_68548_27	3_P_k127_73728_len_68548	K00558	DNMT1, dcm; DNA (cytosine-5)-methyltransferase 1 [EC:2.1.1.37]	PF00145.17	C-5 cytosine-specific DNA methylase
3_P_k127_73728_len_68548_34	3_P_k127_73728_len_68548	K00390	cysH; phosphoadenosine phosphosulfate reductase [EC:1.8.4.8 1.8.4.10]	PF01507.19	Phosphoadenosine phosphosulfate reductase family
3_P_k127_78375_len_56802_10	3_P_k127_78375_len_56802	K00558	DNMT1, dcm; DNA (cytosine-5)-methyltransferase 1 [EC:2.1.1.37]
3_P_k127_78375_len_56802_28	3_P_k127_78375_len_56802	K06920	queC; 7-cyano-7-deazaguanine synthase [EC:6.3.4.20]	PF06508.13	Queuosine biosynthesis protein QueC
3_P_k127_78375_len_56802_30	3_P_k127_78375_len_56802	K01737	queD, ptpS, PTS; 6-pyruvoyltetrahydropterin/6-carboxytetrahydropterin synthase [EC:4.2.3.12 4.1.2.50]	PF01242.19	6-pyruvoyl tetrahydropterin synthase
3_P_k127_78375_len_56802_31	3_P_k127_78375_len_56802	K10026	queE; 7-carboxy-7-deazaguanine synthase [EC:4.3.99.3]	PF04055.21	Radical SAM superfamily
3_P_k127_78375_len_56802_32	3_P_k127_78375_len_56802	K01495	GCH1, folE; GTP cyclohydrolase IA [EC:3.5.4.16]	PF01227.22	GTP cyclohydrolase I
3_P_k127_78375_len_56802_4	3_P_k127_78375_len_56802	K06167	phnP; phosphoribosyl 1,2-cyclic phosphate phosphodiesterase [EC:3.1.4.55]
3_P_k127_80421_len_32648_57	3_P_k127_80421_len_32648	K02078	acpP; acyl carrier protein
3_P_k127_82864_len_46831_24	3_P_k127_82864_len_46831	K00287	DHFR, folA; dihydrofolate reductase [EC:1.5.1.3]	PF00186.19	Dihydrofolate reductase
3_P_k127_82864_len_46831_47	3_P_k127_82864_len_46831	K00558	DNMT1, dcm; DNA (cytosine-5)-methyltransferase 1 [EC:2.1.1.37]	PF00145.17	C-5 cytosine-specific DNA methylase
3_P_k127_9289_len_120413_3	3_P_k127_9289_len_120413	K21029	moeB; molybdopterin-synthase adenylyltransferase [EC:2.7.7.80]	PF00899.21	ThiF family
3_P_k127_9289_len_120413_56	3_P_k127_9289_len_120413	K04487	iscS, NFS1; cysteine desulfurase [EC:2.8.1.7]	PF00266.19	Aminotransferase class-V
30_P_k127_124466_len_77730_7	30_P_k127_124466_len_77730	K00558	DNMT1, dcm; DNA (cytosine-5)-methyltransferase 1 [EC:2.1.1.37]	PF00145.17	C-5 cytosine-specific DNA methylase
30_P_k127_205339_len_17524_15	30_P_k127_205339_len_17524	K06167	phnP; phosphoribosyl 1,2-cyclic phosphate phosphodiesterase [EC:3.1.4.55]
30_P_k127_205339_len_17524_27	30_P_k127_205339_len_17524	K00558	DNMT1, dcm; DNA (cytosine-5)-methyltransferase 1 [EC:2.1.1.37]	PF00145.17	C-5 cytosine-specific DNA methylase
30_P_k127_232227_len_58968_5	30_P_k127_232227_len_58968	K00558	DNMT1, dcm; DNA (cytosine-5)-methyltransferase 1 [EC:2.1.1.37]	PF00145.17	C-5 cytosine-specific DNA methylase
30_P_k127_232227_len_58968_88	30_P_k127_232227_len_58968	K06167	phnP; phosphoribosyl 1,2-cyclic phosphate phosphodiesterase [EC:3.1.4.55]
30_P_k127_263717_len_11050_3	30_P_k127_263717_len_11050	K00558	DNMT1, dcm; DNA (cytosine-5)-methyltransferase 1 [EC:2.1.1.37]	PF00145.17	C-5 cytosine-specific DNA methylase
30_P_k127_263717_len_11050_4	30_P_k127_263717_len_11050	K00390	cysH; phosphoadenosine phosphosulfate reductase [EC:1.8.4.8 1.8.4.10]	PF01507.19	Phosphoadenosine phosphosulfate reductase family
32_P_k127_105318_len_16150_1	32_P_k127_105318_len_16150	K01051	E3.1.1.11; pectinesterase [EC:3.1.1.11]
32_P_k127_130062_len_37852_53	32_P_k127_130062_len_37852	K00390	cysH; phosphoadenosine phosphosulfate reductase [EC:1.8.4.8 1.8.4.10]	PF01507.19	Phosphoadenosine phosphosulfate reductase family
32_P_k127_171106_len_121371_133	32_P_k127_171106_len_121371	K21029	moeB; molybdopterin-synthase adenylyltransferase [EC:2.7.7.80]	PF00899.21	ThiF family
32_P_k127_171106_len_121371_80	32_P_k127_171106_len_121371	K04487	iscS, NFS1; cysteine desulfurase [EC:2.8.1.7]	PF00266.19	Aminotransferase class-V
32_P_k127_197383_len_34404_26	32_P_k127_197383_len_34404	K06920	queC; 7-cyano-7-deazaguanine synthase [EC:6.3.4.20]	PF06508.13	Queuosine biosynthesis protein QueC
32_P_k127_197383_len_34404_28	32_P_k127_197383_len_34404	K01737	queD, ptpS, PTS; 6-pyruvoyltetrahydropterin/6-carboxytetrahydropterin synthase [EC:4.2.3.12 4.1.2.50]	PF01242.19	6-pyruvoyl tetrahydropterin synthase
32_P_k127_197383_len_34404_29	32_P_k127_197383_len_34404	K10026	queE; 7-carboxy-7-deazaguanine synthase [EC:4.3.99.3]	PF04055.21	Radical SAM superfamily
32_P_k127_197383_len_34404_30	32_P_k127_197383_len_34404	K01495	GCH1, folE; GTP cyclohydrolase IA [EC:3.5.4.16]	PF01227.22	GTP cyclohydrolase I
32_P_k127_201004_len_85220_59	32_P_k127_201004_len_85220	K01495	GCH1, folE; GTP cyclohydrolase IA [EC:3.5.4.16]	PF01227.22	GTP cyclohydrolase I
32_P_k127_201004_len_85220_62	32_P_k127_201004_len_85220	K06920	queC; 7-cyano-7-deazaguanine synthase [EC:6.3.4.20]	PF06508.13	Queuosine biosynthesis protein QueC
32_P_k127_201004_len_85220_65	32_P_k127_201004_len_85220	K10026	queE; 7-carboxy-7-deazaguanine synthase [EC:4.3.99.3]	PF04055.21	Radical SAM superfamily
32_P_k127_201004_len_85220_66	32_P_k127_201004_len_85220	K01737	queD, ptpS, PTS; 6-pyruvoyltetrahydropterin/6-carboxytetrahydropterin synthase [EC:4.2.3.12 4.1.2.50]	PF01242.19	6-pyruvoyl tetrahydropterin synthase
32_P_k127_23672_len_23249_22	32_P_k127_23672_len_23249	K06920	queC; 7-cyano-7-deazaguanine synthase [EC:6.3.4.20]	PF06508.13	Queuosine biosynthesis protein QueC
32_P_k127_23672_len_23249_24	32_P_k127_23672_len_23249	K01737	queD, ptpS, PTS; 6-pyruvoyltetrahydropterin/6-carboxytetrahydropterin synthase [EC:4.2.3.12 4.1.2.50]	PF01242.19	6-pyruvoyl tetrahydropterin synthase
32_P_k127_23672_len_23249_25	32_P_k127_23672_len_23249	K10026	queE; 7-carboxy-7-deazaguanine synthase [EC:4.3.99.3]	PF04055.21	Radical SAM superfamily
32_P_k127_23672_len_23249_26	32_P_k127_23672_len_23249	K01495	GCH1, folE; GTP cyclohydrolase IA [EC:3.5.4.16]	PF01227.22	GTP cyclohydrolase I
32_P_k127_23672_len_23249_6	32_P_k127_23672_len_23249	K00558	DNMT1, dcm; DNA (cytosine-5)-methyltransferase 1 [EC:2.1.1.37]	PF00145.17	C-5 cytosine-specific DNA methylase
32_P_k127_68469_len_59432_78	32_P_k127_68469_len_59432	K00390	cysH; phosphoadenosine phosphosulfate reductase [EC:1.8.4.8 1.8.4.10]
32_P_k127_74398_len_70557_62	32_P_k127_74398_len_70557	K00390	cysH; phosphoadenosine phosphosulfate reductase [EC:1.8.4.8 1.8.4.10]	PF01507.19	Phosphoadenosine phosphosulfate reductase family
32_P_k127_74398_len_70557_70	32_P_k127_74398_len_70557	K00558	DNMT1, dcm; DNA (cytosine-5)-methyltransferase 1 [EC:2.1.1.37]	PF00145.17	C-5 cytosine-specific DNA methylase
32_P_k127_84890_len_48760_52	32_P_k127_84890_len_48760	K00558	DNMT1, dcm; DNA (cytosine-5)-methyltransferase 1 [EC:2.1.1.37]	PF00145.17	C-5 cytosine-specific DNA methylase
33_P_k127_106875_len_12126_2	33_P_k127_106875_len_12126	K00558	DNMT1, dcm; DNA (cytosine-5)-methyltransferase 1 [EC:2.1.1.37]	PF00145.17	C-5 cytosine-specific DNA methylase
33_P_k127_120182_len_71395_104	33_P_k127_120182_len_71395	K00390	cysH; phosphoadenosine phosphosulfate reductase [EC:1.8.4.8 1.8.4.10]	PF01507.19	Phosphoadenosine phosphosulfate reductase family
33_P_k127_120182_len_71395_97	33_P_k127_120182_len_71395	K00558	DNMT1, dcm; DNA (cytosine-5)-methyltransferase 1 [EC:2.1.1.37]	PF00145.17	C-5 cytosine-specific DNA methylase
33_P_k127_122194_len_48667_13	33_P_k127_122194_len_48667	K00558	DNMT1, dcm; DNA (cytosine-5)-methyltransferase 1 [EC:2.1.1.37]	PF00145.17	C-5 cytosine-specific DNA methylase
33_P_k127_122841_len_9452_5	33_P_k127_122841_len_9452	K01784	galE, GALE; UDP-glucose 4-epimerase [EC:5.1.3.2]	PF01370.21	NAD dependent epimerase/dehydratase family
33_P_k127_142646_len_100380_69	33_P_k127_142646_len_100380	K00820	glmS, GFPT; glutamine---fructose-6-phosphate transaminase (isomerizing) [EC:2.6.1.16]	PF13522.6	Glutamine amidotransferase domain
33_P_k127_27711_len_187272_147	33_P_k127_27711_len_187272	K00969	nadD; nicotinate-nucleotide adenylyltransferase [EC:2.7.7.18]	PF01467.26	Cytidylyltransferase-like
33_P_k127_27711_len_187272_150	33_P_k127_27711_len_187272	K01916	nadE; NAD+ synthase [EC:6.3.1.5]	PF02540.17	NAD synthase
33_P_k127_27711_len_187272_151	33_P_k127_27711_len_187272	K00763	pncB, NAPRT1; nicotinate phosphoribosyltransferase [EC:6.3.4.21]	PF04095.16	Nicotinate phosphoribosyltransferase (NAPRTase) family
33_P_k127_27711_len_187272_152	33_P_k127_27711_len_187272	K08281	pncA; nicotinamidase/pyrazinamidase [EC:3.5.1.19 3.5.1.-]	PF00857.20	Isochorismatase family
33_P_k127_27711_len_187272_42	33_P_k127_27711_len_187272	K01939	purA, ADSS; adenylosuccinate synthase [EC:6.3.4.4]	PF00709.21	Adenylosuccinate synthetase
33_P_k127_36548_len_64175_72	33_P_k127_36548_len_64175	K01737	queD, ptpS, PTS; 6-pyruvoyltetrahydropterin/6-carboxytetrahydropterin synthase [EC:4.2.3.12 4.1.2.50]	PF01242.19	6-pyruvoyl tetrahydropterin synthase
33_P_k127_37617_len_98435_81	33_P_k127_37617_len_98435	K21029	moeB; molybdopterin-synthase adenylyltransferase [EC:2.7.7.80]	PF00899.21	ThiF family
33_P_k127_46959_len_63757_12	33_P_k127_46959_len_63757	K13522	K13522, nadM; bifunctional NMN adenylyltransferase/nudix hydrolase [EC:2.7.7.1 3.6.1.-]	PF00293.28	NUDIX domain
33_P_k127_51212_len_8609_1	33_P_k127_51212_len_8609	K00558	DNMT1, dcm; DNA (cytosine-5)-methyltransferase 1 [EC:2.1.1.37]	PF00145.17	C-5 cytosine-specific DNA methylase
33_P_k127_56720_len_20460_21	33_P_k127_56720_len_20460	K00558	DNMT1, dcm; DNA (cytosine-5)-methyltransferase 1 [EC:2.1.1.37]	PF00145.17	C-5 cytosine-specific DNA methylase
33_P_k127_73752_len_80255_54	33_P_k127_73752_len_80255	K00558	DNMT1, dcm; DNA (cytosine-5)-methyltransferase 1 [EC:2.1.1.37]	PF00145.17	C-5 cytosine-specific DNA methylase
33_P_k127_93414_len_61997_26	33_P_k127_93414_len_61997	K03273	gmhB; D-glycero-D-manno-heptose 1,7-bisphosphate phosphatase [EC:3.1.3.82 3.1.3.83]	PF08645.11	Polynucleotide kinase 3 phosphatase
33_P_k127_93414_len_61997_44	33_P_k127_93414_len_61997	K17398	DNMT3A; DNA (cytosine-5)-methyltransferase 3A [EC:2.1.1.37]	PF00145.17	C-5 cytosine-specific DNA methylase
33_P_k127_93414_len_61997_64	33_P_k127_93414_len_61997	K02078	acpP; acyl carrier protein
34_P_k127_10274_len_59573_16	34_P_k127_10274_len_59573	K06167	phnP; phosphoribosyl 1,2-cyclic phosphate phosphodiesterase [EC:3.1.4.55]
34_P_k127_10274_len_59573_47	34_P_k127_10274_len_59573	K00558	DNMT1, dcm; DNA (cytosine-5)-methyltransferase 1 [EC:2.1.1.37]	PF00145.17	C-5 cytosine-specific DNA methylase
34_P_k127_13161_len_72687_102	34_P_k127_13161_len_72687	K00558	DNMT1, dcm; DNA (cytosine-5)-methyltransferase 1 [EC:2.1.1.37]	PF00145.17	C-5 cytosine-specific DNA methylase
34_P_k127_13161_len_72687_4	34_P_k127_13161_len_72687	K00390	cysH; phosphoadenosine phosphosulfate reductase [EC:1.8.4.8 1.8.4.10]	PF01507.19	Phosphoadenosine phosphosulfate reductase family
34_P_k127_26913_len_99741_111	34_P_k127_26913_len_99741	K09882	cobS; cobaltochelatase CobS [EC:6.6.1.2]	PF07728.14	AAA domain (dynein-related subfamily)
34_P_k127_56100_len_54496_61	34_P_k127_56100_len_54496	K00558	DNMT1, dcm; DNA (cytosine-5)-methyltransferase 1 [EC:2.1.1.37]
36_P_k127_108150_len_48581_3	36_P_k127_108150_len_48581	K00558	DNMT1, dcm; DNA (cytosine-5)-methyltransferase 1 [EC:2.1.1.37]	PF00145.17	C-5 cytosine-specific DNA methylase
36_P_k127_108150_len_48581_4	36_P_k127_108150_len_48581	K00390	cysH; phosphoadenosine phosphosulfate reductase [EC:1.8.4.8 1.8.4.10]	PF01507.19	Phosphoadenosine phosphosulfate reductase family
36_P_k127_130225_len_21198_24	36_P_k127_130225_len_21198	K01190	lacZ; beta-galactosidase [EC:3.2.1.23]
36_P_k127_14182_len_79858_10	36_P_k127_14182_len_79858	K00558	DNMT1, dcm; DNA (cytosine-5)-methyltransferase 1 [EC:2.1.1.37]	PF00145.17	C-5 cytosine-specific DNA methylase
36_P_k127_166948_len_56706_62	36_P_k127_166948_len_56706	K00558	DNMT1, dcm; DNA (cytosine-5)-methyltransferase 1 [EC:2.1.1.37]	PF00145.17	C-5 cytosine-specific DNA methylase
36_P_k127_166948_len_56706_72	36_P_k127_166948_len_56706	K06167	phnP; phosphoribosyl 1,2-cyclic phosphate phosphodiesterase [EC:3.1.4.55]
36_P_k127_167284_len_15080_3	36_P_k127_167284_len_15080	K02536	lpxD; UDP-3-O-[3-hydroxymyristoyl] glucosamine N-acyltransferase [EC:2.3.1.191]	PF00132.24	Bacterial transferase hexapeptide (six repeats)
36_P_k127_30646_len_10482_6	36_P_k127_30646_len_10482	K02536	lpxD; UDP-3-O-[3-hydroxymyristoyl] glucosamine N-acyltransferase [EC:2.3.1.191]	PF00132.24	Bacterial transferase hexapeptide (six repeats)
36_P_k127_44251_len_71393_55	36_P_k127_44251_len_71393	K00558	DNMT1, dcm; DNA (cytosine-5)-methyltransferase 1 [EC:2.1.1.37]	PF00145.17	C-5 cytosine-specific DNA methylase
36_P_k127_44251_len_71393_62	36_P_k127_44251_len_71393	K00390	cysH; phosphoadenosine phosphosulfate reductase [EC:1.8.4.8 1.8.4.10]	PF01507.19	Phosphoadenosine phosphosulfate reductase family
36_P_k127_67032_len_12712_17	36_P_k127_67032_len_12712	K00558	DNMT1, dcm; DNA (cytosine-5)-methyltransferase 1 [EC:2.1.1.37]	PF00145.17	C-5 cytosine-specific DNA methylase
36_P_k127_67032_len_12712_20	36_P_k127_67032_len_12712	K02536	lpxD; UDP-3-O-[3-hydroxymyristoyl] glucosamine N-acyltransferase [EC:2.3.1.191]	PF00132.24	Bacterial transferase hexapeptide (six repeats)
36_P_k127_85168_len_32568_20	36_P_k127_85168_len_32568	K00558	DNMT1, dcm; DNA (cytosine-5)-methyltransferase 1 [EC:2.1.1.37]	PF00145.17	C-5 cytosine-specific DNA methylase
63_P_k127_105788_len_81386_82	63_P_k127_105788_len_81386	K00558	DNMT1, dcm; DNA (cytosine-5)-methyltransferase 1 [EC:2.1.1.37]	PF00145.17	C-5 cytosine-specific DNA methylase
63_P_k127_125000_len_58137_21	63_P_k127_125000_len_58137	K06167	phnP; phosphoribosyl 1,2-cyclic phosphate phosphodiesterase [EC:3.1.4.55]
63_P_k127_125000_len_58137_52	63_P_k127_125000_len_58137	K00558	DNMT1, dcm; DNA (cytosine-5)-methyltransferase 1 [EC:2.1.1.37]	PF00145.17	C-5 cytosine-specific DNA methylase
63_P_k127_129938_len_86091_106	63_P_k127_129938_len_86091	K00558	DNMT1, dcm; DNA (cytosine-5)-methyltransferase 1 [EC:2.1.1.37]
63_P_k127_30673_len_149966_111	63_P_k127_30673_len_149966	K02078	acpP; acyl carrier protein
63_P_k127_30673_len_149966_131	63_P_k127_30673_len_149966	K17398	DNMT3A; DNA (cytosine-5)-methyltransferase 3A [EC:2.1.1.37]	PF00145.17	C-5 cytosine-specific DNA methylase
63_P_k127_32323_len_57942_57	63_P_k127_32323_len_57942	K06167	phnP; phosphoribosyl 1,2-cyclic phosphate phosphodiesterase [EC:3.1.4.55]
63_P_k127_32323_len_57942_65	63_P_k127_32323_len_57942	K00558	DNMT1, dcm; DNA (cytosine-5)-methyltransferase 1 [EC:2.1.1.37]	PF00145.17	C-5 cytosine-specific DNA methylase
63_P_k127_55740_len_43916_34	63_P_k127_55740_len_43916	K04487	iscS, NFS1; cysteine desulfurase [EC:2.8.1.7]	PF00266.19	Aminotransferase class-V
63_P_k127_94540_len_50629_46	63_P_k127_94540_len_50629	K00390	cysH; phosphoadenosine phosphosulfate reductase [EC:1.8.4.8 1.8.4.10]
63_P_k127_94540_len_50629_53	63_P_k127_94540_len_50629	K00558	DNMT1, dcm; DNA (cytosine-5)-methyltransferase 1 [EC:2.1.1.37]	PF00145.17	C-5 cytosine-specific DNA methylase
65_P_k127_35220_len_98436_141	65_P_k127_35220_len_98436	K09882	cobS; cobaltochelatase CobS [EC:6.6.1.2]	PF07728.14	AAA domain (dynein-related subfamily)
65_P_k127_78735_len_84735_101	65_P_k127_78735_len_84735	K00558	DNMT1, dcm; DNA (cytosine-5)-methyltransferase 1 [EC:2.1.1.37]
66_P_k127_11253_len_41101_53	66_P_k127_11253_len_41101	K17398	DNMT3A; DNA (cytosine-5)-methyltransferase 3A [EC:2.1.1.37]	PF00145.17	C-5 cytosine-specific DNA methylase
66_P_k127_130267_len_16739_20	66_P_k127_130267_len_16739	K01051	E3.1.1.11; pectinesterase [EC:3.1.1.11]
66_P_k127_149088_len_48779_14	66_P_k127_149088_len_48779	K00558	DNMT1, dcm; DNA (cytosine-5)-methyltransferase 1 [EC:2.1.1.37]	PF00145.17	C-5 cytosine-specific DNA methylase
66_P_k127_151861_len_41690_28	66_P_k127_151861_len_41690	K00558	DNMT1, dcm; DNA (cytosine-5)-methyltransferase 1 [EC:2.1.1.37]	PF00145.17	C-5 cytosine-specific DNA methylase
66_P_k127_151870_len_37070_13	66_P_k127_151870_len_37070	K23144	K23144; UDP-N-acetylglucosamine diphosphorylase / glucose-1-phosphate thymidylyltransferase / UDP-N-acetylgalactosamine diphosphorylase / glucosamine-1-phosphate N-acetyltransferase / galactosamine-1-phosphate N-acetyltransferase [EC:2.7.7.23 2.7.7.24 2.7.7.83 2.3.1.157 2.3.1.276]
66_P_k127_27350_len_78216_66	66_P_k127_27350_len_78216	K00558	DNMT1, dcm; DNA (cytosine-5)-methyltransferase 1 [EC:2.1.1.37]	PF00145.17	C-5 cytosine-specific DNA methylase
66_P_k127_57263_len_34925_16	66_P_k127_57263_len_34925	K00558	DNMT1, dcm; DNA (cytosine-5)-methyltransferase 1 [EC:2.1.1.37]	PF00145.17	C-5 cytosine-specific DNA methylase
66_P_k127_57263_len_34925_17	66_P_k127_57263_len_34925	K00558	DNMT1, dcm; DNA (cytosine-5)-methyltransferase 1 [EC:2.1.1.37]	PF00145.17	C-5 cytosine-specific DNA methylase
66_P_k127_57263_len_34925_44	66_P_k127_57263_len_34925	K06167	phnP; phosphoribosyl 1,2-cyclic phosphate phosphodiesterase [EC:3.1.4.55]	PF00753.27	Metallo-beta-lactamase superfamily
66_P_k127_57725_len_16340_21	66_P_k127_57725_len_16340	K01051	E3.1.1.11; pectinesterase [EC:3.1.1.11]
66_P_k127_66280_len_44719_19	66_P_k127_66280_len_44719	K23144	K23144; UDP-N-acetylglucosamine diphosphorylase / glucose-1-phosphate thymidylyltransferase / UDP-N-acetylgalactosamine diphosphorylase / glucosamine-1-phosphate N-acetyltransferase / galactosamine-1-phosphate N-acetyltransferase [EC:2.7.7.23 2.7.7.24 2.7.7.83 2.3.1.157 2.3.1.276]	PF04519.13	Polymer-forming cytoskeletal
66_P_k127_86916_len_47711_20	66_P_k127_86916_len_47711	K00558	DNMT1, dcm; DNA (cytosine-5)-methyltransferase 1 [EC:2.1.1.37]	PF14191.6	YodL-like
7_P_k127_108730_len_45471_70	7_P_k127_108730_len_45471	K00850	pfkA, PFK; 6-phosphofructokinase 1 [EC:2.7.1.11]	PF00365.20	Phosphofructokinase
7_P_k127_115512_len_11912_22	7_P_k127_115512_len_11912	K02536	lpxD; UDP-3-O-[3-hydroxymyristoyl] glucosamine N-acyltransferase [EC:2.3.1.191]	PF00132.24	Bacterial transferase hexapeptide (six repeats)
7_P_k127_137310_len_42751_43	7_P_k127_137310_len_42751	K00558	DNMT1, dcm; DNA (cytosine-5)-methyltransferase 1 [EC:2.1.1.37]	PF00145.17	C-5 cytosine-specific DNA methylase
7_P_k127_167603_len_78030_100	7_P_k127_167603_len_78030	K00558	DNMT1, dcm; DNA (cytosine-5)-methyltransferase 1 [EC:2.1.1.37]	PF00145.17	C-5 cytosine-specific DNA methylase
7_P_k127_167606_len_62070_46	7_P_k127_167606_len_62070	K00287	DHFR, folA; dihydrofolate reductase [EC:1.5.1.3]	PF00186.19	Dihydrofolate reductase
7_P_k127_47709_len_25919_12	7_P_k127_47709_len_25919	K00558	DNMT1, dcm; DNA (cytosine-5)-methyltransferase 1 [EC:2.1.1.37]	PF00145.17	C-5 cytosine-specific DNA methylase
7_P_k127_47709_len_25919_14	7_P_k127_47709_len_25919	K00558	DNMT1, dcm; DNA (cytosine-5)-methyltransferase 1 [EC:2.1.1.37]	PF00145.17	C-5 cytosine-specific DNA methylase
7_P_k127_81887_len_98114_33	7_P_k127_81887_len_98114	K09882	cobS; cobaltochelatase CobS [EC:6.6.1.2]	PF07728.14	AAA domain (dynein-related subfamily)
7_P_k127_99732_len_51139_38	7_P_k127_99732_len_51139	K01424	E3.5.1.1, ansA, ansB; L-asparaginase [EC:3.5.1.1]	PF00710.20	Asparaginase, N-terminal
89_P_k127_12182_len_42213_10	89_P_k127_12182_len_42213	K00390	cysH; phosphoadenosine phosphosulfate reductase [EC:1.8.4.8 1.8.4.10]	PF01507.19	Phosphoadenosine phosphosulfate reductase family
89_P_k127_13068_len_37316_23	89_P_k127_13068_len_37316	K23144	K23144; UDP-N-acetylglucosamine diphosphorylase / glucose-1-phosphate thymidylyltransferase / UDP-N-acetylgalactosamine diphosphorylase / glucosamine-1-phosphate N-acetyltransferase / galactosamine-1-phosphate N-acetyltransferase [EC:2.7.7.23 2.7.7.24 2.7.7.83 2.3.1.157 2.3.1.276]	PF18836.1	Beta solenoid repeat from YDCK
89_P_k127_23268_len_67509_33	89_P_k127_23268_len_67509	K09882	cobS; cobaltochelatase CobS [EC:6.6.1.2]	PF07728.14	AAA domain (dynein-related subfamily)
89_P_k127_35706_len_39605_5	89_P_k127_35706_len_39605	K06167	phnP; phosphoribosyl 1,2-cyclic phosphate phosphodiesterase [EC:3.1.4.55]	PF12706.7	Beta-lactamase superfamily domain
89_P_k127_57265_len_34086_48	89_P_k127_57265_len_34086	K00558	DNMT1, dcm; DNA (cytosine-5)-methyltransferase 1 [EC:2.1.1.37]	PF00145.17	C-5 cytosine-specific DNA methylase
89_P_k127_57265_len_34086_49	89_P_k127_57265_len_34086	K00558	DNMT1, dcm; DNA (cytosine-5)-methyltransferase 1 [EC:2.1.1.37]	PF00145.17	C-5 cytosine-specific DNA methylase
89_P_k127_76678_len_38450_3	89_P_k127_76678_len_38450	K06167	phnP; phosphoribosyl 1,2-cyclic phosphate phosphodiesterase [EC:3.1.4.55]	PF12706.7	Beta-lactamase superfamily domain
9_P_k127_150870_len_86000_50	9_P_k127_150870_len_86000	K00558	DNMT1, dcm; DNA (cytosine-5)-methyltransferase 1 [EC:2.1.1.37]	PF00145.17	C-5 cytosine-specific DNA methylase
9_P_k127_7441_len_78182_11	9_P_k127_7441_len_78182	K00558	DNMT1, dcm; DNA (cytosine-5)-methyltransferase 1 [EC:2.1.1.37]	PF00145.17	C-5 cytosine-specific DNA methylase
9_P_k127_94194_len_47335_2	9_P_k127_94194_len_47335	K03273	gmhB; D-glycero-D-manno-heptose 1,7-bisphosphate phosphatase [EC:3.1.3.82 3.1.3.83]	PF08645.11	Polynucleotide kinase 3 phosphatase
90_P_k127_209185_len_56572_15	90_P_k127_209185_len_56572	K06920	queC; 7-cyano-7-deazaguanine synthase [EC:6.3.4.20]	PF06508.13	Queuosine biosynthesis protein QueC
90_P_k127_209185_len_56572_19	90_P_k127_209185_len_56572	K10026	queE; 7-carboxy-7-deazaguanine synthase [EC:4.3.99.3]	PF13394.6	4Fe-4S single cluster domain
90_P_k127_209185_len_56572_29	90_P_k127_209185_len_56572	K01495	GCH1, folE; GTP cyclohydrolase IA [EC:3.5.4.16]	PF01227.22	GTP cyclohydrolase I
90_P_k127_209185_len_56572_55	90_P_k127_209185_len_56572	K01737	queD, ptpS, PTS; 6-pyruvoyltetrahydropterin/6-carboxytetrahydropterin synthase [EC:4.2.3.12 4.1.2.50]	PF01242.19	6-pyruvoyl tetrahydropterin synthase
90_P_k127_209185_len_56572_9	90_P_k127_209185_len_56572	K09883	cobT; cobaltochelatase CobT [EC:6.6.1.2]
90_P_k127_46550_len_41180_33	90_P_k127_46550_len_41180	K00390	cysH; phosphoadenosine phosphosulfate reductase [EC:1.8.4.8 1.8.4.10]	PF01507.19	Phosphoadenosine phosphosulfate reductase family
90_P_k127_52083_len_65733_6	90_P_k127_52083_len_65733	K00558	DNMT1, dcm; DNA (cytosine-5)-methyltransferase 1 [EC:2.1.1.37]
92_P_k127_5971_len_40148_7	92_P_k127_5971_len_40148	K06167	phnP; phosphoribosyl 1,2-cyclic phosphate phosphodiesterase [EC:3.1.4.55]	PF12706.7	Beta-lactamase superfamily domain
92_P_k127_82091_len_39762_12	92_P_k127_82091_len_39762	K06167	phnP; phosphoribosyl 1,2-cyclic phosphate phosphodiesterase [EC:3.1.4.55]

### Sheet: groups
CCP+	CCP-	HC
ST_2	ST_15	ST_30
ST_3	ST_18	ST_32
ST_7	ST_19	ST_33
ST_9	ST_23	ST_34
ST_13	ST_65	ST_35
ST_63	ST_66	ST_36
ST_76	ST_90	ST_100
ST_89	ST_104	ST_101
ST_92		ST_102
